# Biuret inhibits Arabidopsis root growth through an active, reversible, and genetically tractable developmental response

**DOI:** 10.64898/2026.06.29.735191

**Authors:** Virginia Protto, Virginie Thiry, Arnaud Didier, Thibaut Perez, Gabriel Krouk, Benoit Lacombe, Anna Medici

## Abstract

Biuret, a nitrogen-rich by-product of urea and a common contaminant of urea-based fertilisers, has long been considered a passive phytotoxin, affecting plant performances. Yet its effects on root development and the existence of endogenous mechanisms of perception or tolerance remain largely uncharacterised. Here we combined physiological, developmental, genetic and transcriptomic approaches to investigate the response of *Arabidopsis thaliana* to biuret. Biuret inhibited primary root growth in a dose-dependent manner by reducing meristematic cell division rather than cell elongation, and concomitantly impaired shoot growth by limiting leaf expansion. This root inhibition was reversible upon biuret removal and was accompanied by increased auxin-responsive (*DR5*) and decreased cytokinin-responsive (*TCS*) outputs at the root apex, consistent with a regulated remodelling of meristem activity rather than purely cumulative damage. A forward genetic screen identified the biuret-resistant mutant *bir29*, which sustained root and inflorescence development under inhibitory concentrations. Using ¹⁵N-labelled biuret, we showed that resistance occurred without any change in biuret influx or accumulation, uncoupling sensitivity from exposure. Whole-genome transcriptomics revealed that *bir29* fails to execute the wild-type response, neither repressing the cell-cycle machinery nor deploying the stress-associated programme induced by biuret. Genetic characterisation linked resistance to multiple genomic loci required for full resistance. Together, the results indicate that biuret triggers an active, reversible and genetically tractable developmental response, suggesting that this xenobiotic compound is integrated into endogenous signalling networks.

**Significance Statement:** Biuret, a poorly metabolised contaminant of urea fertilisers, is generally regarded as a passive phytotoxin, yet we show that it inhibits *Arabidopsis* root growth through a reversible and genetically tractable developmental response, accompanied by reorganised auxin and cytokinin signalling, rather than through cumulative chemical injury. The isolation of the resistant mutant *bir29* suggests that plants integrate this xenobiotic molecule into endogenous signalling networks, reframing biuret as an informative probe of root developmental regulation.
