## Supplementary material for "Biuret inhibits Arabidopsis root growth through an active, reversible, and genetically tractable developmental response": Table S5

Table S5. List ID of DEGs corresponding to the different Intersect groups.
Subset	Gene ID	Intersect Group
WT.down_bir29.up	AT1G02490	1
WT.down_bir29.up	AT1G03920	1
WT.down_bir29.up	AT1G05540	1
WT.down_bir29.up	AT1G05590	1
WT.down_bir29.up	AT1G06830	1
WT.down_bir29.up	AT1G09026	1
WT.down_bir29.up	AT1G11120	1
WT.down_bir29.up	AT1G13130	1
WT.down_bir29.up	AT1G13280	1
WT.down_bir29.up	AT1G16690	1
WT.down_bir29.up	AT1G17250	1
WT.down_bir29.up	AT1G17700	1
WT.down_bir29.up	AT1G17970	1
WT.down_bir29.up	AT1G18940	1
WT.down_bir29.up	AT1G26700	1
WT.down_bir29.up	AT1G29310	1
WT.down_bir29.up	AT1G29480	1
WT.down_bir29.up	AT1G29590	1
WT.down_bir29.up	AT1G30190	1
WT.down_bir29.up	AT1G30610	1
WT.down_bir29.up	AT1G31670	1
WT.down_bir29.up	AT1G32560	1
WT.down_bir29.up	AT1G33612	1
WT.down_bir29.up	AT1G34355	1
WT.down_bir29.up	AT1G36180	1
WT.down_bir29.up	AT1G43800	1
WT.down_bir29.up	AT1G48800	1
WT.down_bir29.up	AT1G49910	1
WT.down_bir29.up	AT1G49990	1
WT.down_bir29.up	AT1G51440	1
WT.down_bir29.up	AT1G53543	1
WT.down_bir29.up	AT1G54095	1
WT.down_bir29.up	AT1G56050	1
WT.down_bir29.up	AT1G61350	1
WT.down_bir29.up	AT1G62640	1
WT.down_bir29.up	AT1G63650	1
WT.down_bir29.up	AT1G64390	1
WT.down_bir29.up	AT1G66360	1
WT.down_bir29.up	AT1G67780	1
WT.down_bir29.up	AT1G69160	1
WT.down_bir29.up	AT1G70910	1
WT.down_bir29.up	AT1G72250	1
WT.down_bir29.up	AT1G72330	1
WT.down_bir29.up	AT1G74090	1
WT.down_bir29.up	AT1G76770	1
WT.down_bir29.up	AT1G77405	1
WT.down_bir29.up	AT1G80140	1
WT.down_bir29.up	AT1G80200	1
WT.down_bir29.up	AT1G01200	1
WT.down_bir29.up	AT1G04645	1
WT.down_bir29.up	AT1G04980	1
WT.down_bir29.up	AT1G05150	1
WT.down_bir29.up	AT1G05670	1
WT.down_bir29.up	AT1G09890	1
WT.down_bir29.up	AT1G12800	1
WT.down_bir29.up	AT1G14225	1
WT.down_bir29.up	AT1G14590	1
WT.down_bir29.up	AT1G15320	1
WT.down_bir29.up	AT1G17640	1
WT.down_bir29.up	AT1G18370	1
WT.down_bir29.up	AT1G18550	1
WT.down_bir29.up	AT1G19870	1
WT.down_bir29.up	AT1G19920	1
WT.down_bir29.up	AT1G20060	1
WT.down_bir29.up	AT1G20400	1
WT.down_bir29.up	AT1G21860	1
WT.down_bir29.up	AT1G22700	1
WT.down_bir29.up	AT1G24060	1
WT.down_bir29.up	AT1G24764	1
WT.down_bir29.up	AT1G27910	1
WT.down_bir29.up	AT1G31410	1
WT.down_bir29.up	AT1G33430	1
WT.down_bir29.up	AT1G33615	1
WT.down_bir29.up	AT1G36020	1
WT.down_bir29.up	AT1G49952	1
WT.down_bir29.up	AT1G50390	1
WT.down_bir29.up	AT1G50940	1
WT.down_bir29.up	AT1G51170	1
WT.down_bir29.up	AT1G52827	1
WT.down_bir29.up	AT1G55030	1
WT.down_bir29.up	AT1G55430	1
WT.down_bir29.up	AT1G56120	1
WT.down_bir29.up	AT1G59640	1
WT.down_bir29.up	AT1G60360	1
WT.down_bir29.up	AT1G60600	1
WT.down_bir29.up	AT1G61270	1
WT.down_bir29.up	AT1G61566	1
WT.down_bir29.up	AT1G61580	1
WT.down_bir29.up	AT1G62610	1
WT.down_bir29.up	AT1G63250	1
WT.down_bir29.up	AT1G63480	1
WT.down_bir29.up	AT1G65780	1
WT.down_bir29.up	AT1G67320	1
WT.down_bir29.up	AT1G71060	1
WT.down_bir29.up	AT1G71210	1
WT.down_bir29.up	AT1G77090	1
WT.down_bir29.up	AT1G78730	1
WT.down_bir29.up	AT2G01920	1
WT.down_bir29.up	AT2G02490	1
WT.down_bir29.up	AT2G03110	1
WT.down_bir29.up	AT2G04495	1
WT.down_bir29.up	AT2G05900	1
WT.down_bir29.up	AT2G16630	1
WT.down_bir29.up	AT2G18760	1
WT.down_bir29.up	AT2G18850	1
WT.down_bir29.up	AT2G23360	1
WT.down_bir29.up	AT2G24300	1
WT.down_bir29.up	AT2G27930	1
WT.down_bir29.up	AT2G30300	1
WT.down_bir29.up	AT2G31310	1
WT.down_bir29.up	AT2G31957	1
WT.down_bir29.up	AT2G34190	1
WT.down_bir29.up	AT2G34320	1
WT.down_bir29.up	AT2G36570	1
WT.down_bir29.up	AT2G38070	1
WT.down_bir29.up	AT2G39290	1
WT.down_bir29.up	AT2G46710	1
WT.down_bir29.up	AT2G01210	1
WT.down_bir29.up	AT2G01510	1
WT.down_bir29.up	AT2G01610	1
WT.down_bir29.up	AT2G03570	1
WT.down_bir29.up	AT2G16220	1
WT.down_bir29.up	AT2G18640	1
WT.down_bir29.up	AT2G19270	1
WT.down_bir29.up	AT2G19300	1
WT.down_bir29.up	AT2G19620	1
WT.down_bir29.up	AT2G22620	1
WT.down_bir29.up	AT2G24630	1
WT.down_bir29.up	AT2G24780	1
WT.down_bir29.up	AT2G25220	1
WT.down_bir29.up	AT2G26750	1
WT.down_bir29.up	AT2G28620	1
WT.down_bir29.up	AT2G28830	1
WT.down_bir29.up	AT2G29220	1
WT.down_bir29.up	AT2G30575	1
WT.down_bir29.up	AT2G31510	1
WT.down_bir29.up	AT2G31670	1
WT.down_bir29.up	AT2G32590	1
WT.down_bir29.up	AT2G33850	1
WT.down_bir29.up	AT2G34920	1
WT.down_bir29.up	AT2G39782	1
WT.down_bir29.up	AT2G40120	1
WT.down_bir29.up	AT2G41770	1
WT.down_bir29.up	AT2G43070	1
WT.down_bir29.up	AT2G44660	1
WT.down_bir29.up	AT2G44740	1
WT.down_bir29.up	AT2G45023	1
WT.down_bir29.up	AT3G02030	1
WT.down_bir29.up	AT3G02930	1
WT.down_bir29.up	AT3G03290	1
WT.down_bir29.up	AT3G04460	1
WT.down_bir29.up	AT3G04630	1
WT.down_bir29.up	AT3G66652	1
WT.down_bir29.up	AT3G07260	1
WT.down_bir29.up	AT3G09430	1
WT.down_bir29.up	AT3G09570	1
WT.down_bir29.up	AT3G10310	1
WT.down_bir29.up	AT3G11000	1
WT.down_bir29.up	AT3G11980	1
WT.down_bir29.up	AT3G13062	1
WT.down_bir29.up	AT3G14360	1
WT.down_bir29.up	AT3G14480	1
WT.down_bir29.up	AT3G15351	1
WT.down_bir29.up	AT3G16100	1
WT.down_bir29.up	AT3G16370	1
WT.down_bir29.up	AT3G17380	1
WT.down_bir29.up	AT3G17910	1
WT.down_bir29.up	AT3G18840	1
WT.down_bir29.up	AT3G19184	1
WT.down_bir29.up	AT3G19590	1
WT.down_bir29.up	AT3G21100	1
WT.down_bir29.up	AT3G21170	1
WT.down_bir29.up	AT3G22425	1
WT.down_bir29.up	AT3G23260	1
WT.down_bir29.up	AT3G23610	1
WT.down_bir29.up	AT3G23890	1
WT.down_bir29.up	AT3G26680	1
WT.down_bir29.up	AT3G28040	1
WT.down_bir29.up	AT3G30340	1
WT.down_bir29.up	AT3G44050	1
WT.down_bir29.up	AT3G44490	1
WT.down_bir29.up	AT3G44800	1
WT.down_bir29.up	AT3G44960	1
WT.down_bir29.up	AT3G48440	1
WT.down_bir29.up	AT3G49820	1
WT.down_bir29.up	AT3G51710	1
WT.down_bir29.up	AT3G51740	1
WT.down_bir29.up	AT3G52020	1
WT.down_bir29.up	AT3G52890	1
WT.down_bir29.up	AT3G53750	1
WT.down_bir29.up	AT3G55350	1
WT.down_bir29.up	AT3G59610	1
WT.down_bir29.up	AT3G60150	1
WT.down_bir29.up	AT3G61610	1
WT.down_bir29.up	AT3G61870	1
WT.down_bir29.up	AT3G01980	1
WT.down_bir29.up	AT3G02110	1
WT.down_bir29.up	AT3G04030	1
WT.down_bir29.up	AT3G05330	1
WT.down_bir29.up	AT3G05620	1
WT.down_bir29.up	AT3G06030	1
WT.down_bir29.up	AT3G06145	1
WT.down_bir29.up	AT3G08490	1
WT.down_bir29.up	AT3G08570	1
WT.down_bir29.up	AT3G09080	1
WT.down_bir29.up	AT3G12420	1
WT.down_bir29.up	AT3G12840	1
WT.down_bir29.up	AT3G13160	1
WT.down_bir29.up	AT3G13404	1
WT.down_bir29.up	AT3G13840	1
WT.down_bir29.up	AT3G14110	1
WT.down_bir29.up	AT3G14300	1
WT.down_bir29.up	AT3G16200	1
WT.down_bir29.up	AT3G18720	1
WT.down_bir29.up	AT3G20260	1
WT.down_bir29.up	AT3G20420	1
WT.down_bir29.up	AT3G22410	1
WT.down_bir29.up	AT3G24465	1
WT.down_bir29.up	AT3G29190	1
WT.down_bir29.up	AT3G30300	1
WT.down_bir29.up	AT3G44940	1
WT.down_bir29.up	AT3G45130	1
WT.down_bir29.up	AT3G45580	1
WT.down_bir29.up	AT3G48410	1
WT.down_bir29.up	AT3G50040	1
WT.down_bir29.up	AT3G53760	1
WT.down_bir29.up	AT3G54520	1
WT.down_bir29.up	AT3G56100	1
WT.down_bir29.up	AT3G58150	1
WT.down_bir29.up	AT3G58650	1
WT.down_bir29.up	AT3G62630	1
WT.down_bir29.up	AT3G62670	1
WT.down_bir29.up	AT3G62760	1
WT.down_bir29.up	AT3G62988	1
WT.down_bir29.up	AT3G63250	1
WT.down_bir29.up	AT4G00340	1
WT.down_bir29.up	AT4G03500	1
WT.down_bir29.up	AT4G14390	1
WT.down_bir29.up	AT4G16220	1
WT.down_bir29.up	AT4G16270	1
WT.down_bir29.up	AT4G17260	1
WT.down_bir29.up	AT4G20320	1
WT.down_bir29.up	AT4G20740	1
WT.down_bir29.up	AT4G21160	1
WT.down_bir29.up	AT4G21590	1
WT.down_bir29.up	AT4G21690	1
WT.down_bir29.up	AT4G21750	1
WT.down_bir29.up	AT4G22960	1
WT.down_bir29.up	AT4G23790	1
WT.down_bir29.up	AT4G25719	1
WT.down_bir29.up	AT4G26250	1
WT.down_bir29.up	AT4G27030	1
WT.down_bir29.up	AT4G27290	1
WT.down_bir29.up	AT4G28070	1
WT.down_bir29.up	AT4G28600	1
WT.down_bir29.up	AT4G28640	1
WT.down_bir29.up	AT4G28800	1
WT.down_bir29.up	AT4G29740	1
WT.down_bir29.up	AT4G31840	1
WT.down_bir29.up	AT4G33290	1
WT.down_bir29.up	AT4G35190	1
WT.down_bir29.up	AT4G36250	1
WT.down_bir29.up	AT4G36570	1
WT.down_bir29.up	AT4G37970	1
WT.down_bir29.up	AT4G39952	1
WT.down_bir29.up	AT4G00480	1
WT.down_bir29.up	AT4G03190	1
WT.down_bir29.up	AT4G03270	1
WT.down_bir29.up	AT4G03440	1
WT.down_bir29.up	AT4G16770	1
WT.down_bir29.up	AT4G19829	1
WT.down_bir29.up	AT4G19890	1
WT.down_bir29.up	AT4G20050	1
WT.down_bir29.up	AT4G20210	1
WT.down_bir29.up	AT4G20910	1
WT.down_bir29.up	AT4G21270	1
WT.down_bir29.up	AT4G24830	1
WT.up_bir29.down	AT1G02750	2
WT.up_bir29.down	AT1G02816	2
WT.up_bir29.down	AT1G02850	2
WT.up_bir29.down	AT1G02860	2
WT.up_bir29.down	AT1G11450	2
WT.up_bir29.down	AT1G12015	2
WT.up_bir29.down	AT1G12200	2
WT.up_bir29.down	AT1G13400	2
WT.up_bir29.down	AT1G15670	2
WT.up_bir29.down	AT1G17170	2
WT.up_bir29.down	AT1G17860	2
WT.up_bir29.down	AT1G18075	2
WT.up_bir29.down	AT1G20210	2
WT.up_bir29.down	AT1G20850	2
WT.up_bir29.down	AT1G21360	2
WT.up_bir29.down	AT1G21720	2
WT.up_bir29.down	AT1G22065	2
WT.up_bir29.down	AT1G22410	2
WT.up_bir29.down	AT1G25550	2
WT.up_bir29.down	AT1G27980	2
WT.up_bir29.down	AT1G29280	2
WT.up_bir29.down	AT1G30710	2
WT.up_bir29.down	AT1G30890	2
WT.up_bir29.down	AT1G32385	2
WT.up_bir29.down	AT1G32700	2
WT.up_bir29.down	AT1G34070	2
WT.up_bir29.down	AT1G36030	2
WT.up_bir29.down	AT1G36675	2
WT.up_bir29.down	AT1G40129	2
WT.up_bir29.down	AT1G51035	2
WT.up_bir29.down	AT1G51800	2
WT.up_bir29.down	AT1G54730	2
WT.up_bir29.down	AT1G55850	2
WT.up_bir29.down	AT1G61600	2
WT.up_bir29.down	AT1G61820	2
WT.up_bir29.down	AT1G63150	2
WT.up_bir29.down	AT1G64060	2
WT.up_bir29.down	AT1G65590	2
WT.up_bir29.down	AT1G66850	2
WT.up_bir29.down	AT1G68840	2
WT.up_bir29.down	AT1G69600	2
WT.up_bir29.down	AT1G70185	2
WT.up_bir29.down	AT1G72900	2
WT.up_bir29.down	AT1G76520	2
WT.up_bir29.down	AT1G76580	2
WT.up_bir29.down	AT1G76680	2
WT.up_bir29.down	AT1G76990	2
WT.up_bir29.down	AT1G77450	2
WT.up_bir29.down	AT1G78080	2
WT.up_bir29.down	AT1G78170	2
WT.up_bir29.down	AT1G78660	2
WT.up_bir29.down	AT1G80440	2
WT.up_bir29.down	AT1G01050	2
WT.up_bir29.down	AT1G02610	2
WT.up_bir29.down	AT1G03130	2
WT.up_bir29.down	AT1G04270	2
WT.up_bir29.down	AT1G08115	2
WT.up_bir29.down	AT1G08320	2
WT.up_bir29.down	AT1G13540	2
WT.up_bir29.down	AT1G15405	2
WT.up_bir29.down	AT1G16240	2
WT.up_bir29.down	AT1G16890	2
WT.up_bir29.down	AT1G17890	2
WT.up_bir29.down	AT1G18835	2
WT.up_bir29.down	AT1G23205	2
WT.up_bir29.down	AT1G24575	2
WT.up_bir29.down	AT1G25560	2
WT.up_bir29.down	AT1G35250	2
WT.up_bir29.down	AT1G43090	2
WT.up_bir29.down	AT1G44800	2
WT.up_bir29.down	AT1G47660	2
WT.up_bir29.down	AT1G52140	2
WT.up_bir29.down	AT1G53560	2
WT.up_bir29.down	AT1G53750	2
WT.up_bir29.down	AT1G61730	2
WT.up_bir29.down	AT1G62060	2
WT.up_bir29.down	AT1G63910	2
WT.up_bir29.down	AT1G63970	2
WT.up_bir29.down	AT1G65690	2
WT.up_bir29.down	AT1G65985	2
WT.up_bir29.down	AT1G69850	2
WT.up_bir29.down	AT1G70000	2
WT.up_bir29.down	AT1G70290	2
WT.up_bir29.down	AT1G70410	2
WT.up_bir29.down	AT1G72160	2
WT.up_bir29.down	AT1G73260	2
WT.up_bir29.down	AT1G74840	2
WT.up_bir29.down	AT1G77330	2
WT.up_bir29.down	AT1G77360	2
WT.up_bir29.down	AT2G02130	2
WT.up_bir29.down	AT2G07676	2
WT.up_bir29.down	AT2G07768	2
WT.up_bir29.down	ATMG00390	2
WT.up_bir29.down	AT2G07698	2
WT.up_bir29.down	AT2G17295	2
WT.up_bir29.down	AT2G17440	2
WT.up_bir29.down	AT2G17690	2
WT.up_bir29.down	AT2G22120	2
WT.up_bir29.down	AT2G22300	2
WT.up_bir29.down	AT2G22440	2
WT.up_bir29.down	AT2G22770	2
WT.up_bir29.down	AT2G24762	2
WT.up_bir29.down	AT2G27830	2
WT.up_bir29.down	AT2G28160	2
WT.up_bir29.down	AT2G32260	2
WT.up_bir29.down	AT2G32280	2
WT.up_bir29.down	AT2G33650	2
WT.up_bir29.down	AT2G34240	2
WT.up_bir29.down	AT2G36120	2
WT.up_bir29.down	AT2G37760	2
WT.up_bir29.down	AT2G37970	2
WT.up_bir29.down	AT3G51140	2
WT.up_bir29.down	AT2G38230	2
WT.up_bir29.down	AT2G39770	2
WT.up_bir29.down	AT2G39870	2
WT.up_bir29.down	AT2G41100	2
WT.up_bir29.down	AT2G41430	2
WT.up_bir29.down	AT2G43510	2
WT.up_bir29.down	AT2G44490	2
WT.up_bir29.down	AT2G44670	2
WT.up_bir29.down	AT2G45430	2
WT.up_bir29.down	AT2G45960	2
WT.up_bir29.down	AT2G46220	2
WT.up_bir29.down	AT2G02820	2
WT.up_bir29.down	AT2G03370	2
WT.up_bir29.down	AT2G07773	2
WT.up_bir29.down	AT2G07687	2
WT.up_bir29.down	AT2G07734	2
WT.up_bir29.down	AT2G15555	2
WT.up_bir29.down	AT2G16810	2
WT.up_bir29.down	AT2G18196	2
WT.up_bir29.down	AT2G20630	2
WT.up_bir29.down	AT2G21210	2
WT.up_bir29.down	AT2G22780	2
WT.up_bir29.down	AT2G24570	2
WT.up_bir29.down	AT2G27510	2
WT.up_bir29.down	AT2G28056	2
WT.up_bir29.down	AT2G28510	2
WT.up_bir29.down	AT2G32070	2
WT.up_bir29.down	AT2G33310	2
WT.up_bir29.down	AT2G34340	2
WT.up_bir29.down	AT2G35750	2
WT.up_bir29.down	AT2G37170	2
WT.up_bir29.down	AT2G37190	2
WT.up_bir29.down	AT2G37460	2
WT.up_bir29.down	AT2G38255	2
WT.up_bir29.down	AT2G38870	2
WT.up_bir29.down	AT2G39518	2
WT.up_bir29.down	AT2G40450	2
WT.up_bir29.down	AT2G41290	2
WT.up_bir29.down	AT2G41560	2
WT.up_bir29.down	AT2G43610	2
WT.up_bir29.down	AT2G44270	2
WT.up_bir29.down	AT2G44300	2
WT.up_bir29.down	AT2G44380	2
WT.up_bir29.down	AT2G44680	2
WT.up_bir29.down	AT2G44790	2
WT.up_bir29.down	AT2G46280	2
WT.up_bir29.down	AT2G46740	2
WT.up_bir29.down	AT3G01070	2
WT.up_bir29.down	AT3G03500	2
WT.up_bir29.down	AT3G04930	2
WT.up_bir29.down	AT3G07565	2
WT.up_bir29.down	AT3G08630	2
WT.up_bir29.down	AT3G09630	2
WT.up_bir29.down	AT3G11340	2
WT.up_bir29.down	AT3G13780	2
WT.up_bir29.down	AT3G15358	2
WT.up_bir29.down	AT3G16450	2
WT.up_bir29.down	AT3G23190	2
WT.up_bir29.down	AT3G24550	2
WT.up_bir29.down	AT3G25190	2
WT.up_bir29.down	AT3G25710	2
WT.up_bir29.down	AT3G25730	2
WT.up_bir29.down	AT3G26760	2
WT.up_bir29.down	AT3G27027	2
WT.up_bir29.down	AT3G27090	2
WT.up_bir29.down	AT3G28630	2
WT.up_bir29.down	AT3G43800	2
WT.up_bir29.down	AT3G43950	2
WT.up_bir29.down	AT3G44300	2
WT.up_bir29.down	AT3G44310	2
WT.up_bir29.down	AT3G47380	2
WT.up_bir29.down	AT3G49120	2
WT.up_bir29.down	AT3G49940	2
WT.up_bir29.down	AT3G52300	2
WT.up_bir29.down	AT3G52710	2
WT.up_bir29.down	AT3G53342	2
WT.up_bir29.down	AT3G53480	2
WT.up_bir29.down	AT3G53870	2
WT.up_bir29.down	AT3G59580	2
WT.up_bir29.down	AT3G61400	2
WT.up_bir29.down	AT3G62250	2
WT.up_bir29.down	AT3G62830	2
WT.up_bir29.down	AT3G01313	2
WT.up_bir29.down	AT3G03460	2
WT.up_bir29.down	AT3G05020	2
WT.up_bir29.down	AT3G05890	2
WT.up_bir29.down	AT3G06910	2
WT.up_bir29.down	AT3G07560	2
WT.up_bir29.down	AT3G08580	2
WT.up_bir29.down	AT3G08730	2
WT.up_bir29.down	AT3G09800	2
WT.up_bir29.down	AT3G11280	2
WT.up_bir29.down	AT3G14230	2
WT.up_bir29.down	AT3G14320	2
WT.up_bir29.down	AT3G15356	2
WT.up_bir29.down	AT3G15950	2
WT.up_bir29.down	AT3G17520	2
WT.up_bir29.down	AT3G20015	2
WT.up_bir29.down	AT3G21190	2
WT.up_bir29.down	AT3G21260	2
WT.up_bir29.down	AT3G22550	2
WT.up_bir29.down	AT3G22580	2
WT.up_bir29.down	AT3G22930	2
WT.up_bir29.down	AT3G27150	2
WT.up_bir29.down	AT3G28920	2
WT.up_bir29.down	AT3G28940	2
WT.up_bir29.down	AT3G28950	2
WT.up_bir29.down	AT3G32980	2
WT.up_bir29.down	AT3G43480	2
WT.up_bir29.down	AT3G46710	2
WT.up_bir29.down	AT3G48000	2
WT.up_bir29.down	AT3G48690	2
WT.up_bir29.down	AT3G48990	2
WT.up_bir29.down	AT3G49570	2
WT.up_bir29.down	AT3G50740	2
WT.up_bir29.down	AT3G52510	2
WT.up_bir29.down	AT3G53260	2
WT.up_bir29.down	AT3G53420	2
WT.up_bir29.down	AT3G53450	2
WT.up_bir29.down	AT3G54950	2
WT.up_bir29.down	AT3G56240	2
WT.up_bir29.down	AT3G57010	2
WT.up_bir29.down	AT3G58550	2
WT.up_bir29.down	AT3G61200	2
WT.up_bir29.down	AT3G61990	2
WT.up_bir29.down	AT4G01440	2
WT.up_bir29.down	AT4G02555	2
WT.up_bir29.down	AT4G04223	2
WT.up_bir29.down	AT4G04830	2
WT.up_bir29.down	AT4G05150	2
WT.up_bir29.down	AT4G07965	2
WT.up_bir29.down	AT4G08290	2
WT.up_bir29.down	AT4G11190	2
WT.up_bir29.down	AT4G11360	2
WT.up_bir29.down	AT4G12040	2
WT.up_bir29.down	AT4G13010	2
WT.up_bir29.down	AT4G13245	2
WT.up_bir29.down	AT4G13494	2
WT.up_bir29.down	AT4G14450	2
WT.up_bir29.down	AT4G15093	2
WT.up_bir29.down	AT4G15610	2
WT.up_bir29.down	AT4G17340	2
WT.up_bir29.down	AT4G18950	2
WT.up_bir29.down	AT4G21280	2
WT.up_bir29.down	AT4G23400	2
WT.up_bir29.down	AT4G31330	2
WT.up_bir29.down	AT4G34050	2
WT.up_bir29.down	AT4G34881	2
WT.up_bir29.down	AT4G37790	2
WT.up_bir29.down	AT4G38540	2
WT.up_bir29.down	AT4G40080	2
WT.up_bir29.down	AT4G01355	2
WT.up_bir29.down	AT4G01455	2
WT.up_bir29.down	AT4G10925	2
WT.up_bir29.down	AT4G12050	2
WT.up_bir29.down	AT4G15390	2
WT.up_bir29.down	AT4G15530	2
WT.up_bir29.down	AT4G15920	2
WT.up_bir29.down	AT4G16490	2
WT.up_bir29.down	AT4G18650	2
WT.up_bir29.down	AT4G21410	2
WT.up_bir29.down	AT4G21960	2
WT.up_bir29.down	AT4G21990	2
WT.down_bir29.downC33A3:C36A3:C39A1A3:C30A3:C42A3:C45A3:C4A3:C801	AT1G01550	3
WT.down_bir29.down	AT1G02570	3
WT.down_bir29.down	AT1G04160	3
WT.down_bir29.down	AT1G05790	3
WT.down_bir29.down	AT1G05835	3
WT.down_bir29.down	AT1G06780	3
WT.down_bir29.down	AT1G16150	3
WT.down_bir29.down	AT1G16310	3
WT.down_bir29.down	AT1G17360	3
WT.down_bir29.down	AT1G23010	3
WT.down_bir29.down	AT1G23810	3
WT.down_bir29.down	AT1G24147	3
WT.down_bir29.down	AT1G26670	3
WT.down_bir29.down	AT1G27030	3
WT.down_bir29.down	AT1G29760	3
WT.down_bir29.down	AT1G32120	3
WT.down_bir29.down	AT1G49980	3
WT.down_bir29.down	AT1G50480	3
WT.down_bir29.down	AT1G51530	3
WT.down_bir29.down	AT1G52190	3
WT.down_bir29.down	AT1G54940	3
WT.down_bir29.down	AT1G55240	3
WT.down_bir29.down	AT1G60095	3
WT.down_bir29.down	AT1G60320	3
WT.down_bir29.down	AT1G62560	3
WT.down_bir29.down	AT1G63440	3
WT.down_bir29.down	AT1G63600	3
WT.down_bir29.down	AT1G63690	3
WT.down_bir29.down	AT1G64590	3
WT.down_bir29.down	AT1G70210	3
WT.down_bir29.down	AT1G73580	3
WT.down_bir29.down	AT1G73600	3
WT.down_bir29.down	AT1G79060	3
WT.down_bir29.down	AT1G04990	3
WT.down_bir29.down	AT1G10280	3
WT.down_bir29.down	AT1G10460	3
WT.down_bir29.down	AT1G11740	3
WT.down_bir29.down	AT1G13900	3
WT.down_bir29.down	AT1G14290	3
WT.down_bir29.down	AT1G18910	3
WT.down_bir29.down	AT1G31540	3
WT.down_bir29.down	AT1G33240	3
WT.down_bir29.down	AT1G53340	3
WT.down_bir29.down	AT1G53580	3
WT.down_bir29.down	AT1G55180	3
WT.down_bir29.down	AT1G57590	3
WT.down_bir29.down	AT1G62490	3
WT.down_bir29.down	AT1G64470	3
WT.down_bir29.down	AT1G66855	3
WT.down_bir29.down	AT1G67800	3
WT.down_bir29.down	AT1G70840	3
WT.down_bir29.down	AT1G74460	3
WT.down_bir29.down	AT1G77280	3
WT.down_bir29.down	AT1G77690	3
WT.down_bir29.down	AT1G77855	3
WT.down_bir29.down	AT1G79620	3
WT.down_bir29.down	AT2G04880	3
WT.down_bir29.down	AT2G15970	3
WT.down_bir29.down	AT2G20520	3
WT.down_bir29.down	AT2G21650	3
WT.down_bir29.down	AT2G21730	3
WT.down_bir29.down	AT2G23200	3
WT.down_bir29.down	AT2G23540	3
WT.down_bir29.down	AT2G24010	3
WT.down_bir29.down	AT2G24540	3
WT.down_bir29.down	AT2G24610	3
WT.down_bir29.down	AT2G25790	3
WT.down_bir29.down	AT2G26910	3
WT.down_bir29.down	AT2G27035	3
WT.down_bir29.down	AT2G32860	3
WT.down_bir29.down	AT2G33290	3
WT.down_bir29.down	AT2G33760	3
WT.down_bir29.down	AT2G34810	3
WT.down_bir29.down	AT2G35860	3
WT.down_bir29.down	AT2G37555	3
WT.down_bir29.down	AT2G37870	3
WT.down_bir29.down	AT2G38010	3
WT.down_bir29.down	AT2G43820	3
WT.down_bir29.down	AT2G43890	3
WT.down_bir29.down	AT2G44260	3
WT.down_bir29.down	AT2G44830	3
WT.down_bir29.down	AT2G01950	3
WT.down_bir29.down	AT2G03200	3
WT.down_bir29.down	AT2G16530	3
WT.down_bir29.down	AT2G17890	3
WT.down_bir29.down	AT2G21540	3
WT.down_bir29.down	AT2G26250	3
WT.down_bir29.down	AT2G33790	3
WT.down_bir29.down	AT2G35890	3
WT.down_bir29.down	AT2G37090	3
WT.down_bir29.down	AT2G41810	3
WT.down_bir29.down	AT3G02050	3
WT.down_bir29.down	AT3G02940	3
WT.down_bir29.down	AT3G03840	3
WT.down_bir29.down	AT3G13510	3
WT.down_bir29.down	AT3G16390	3
WT.down_bir29.down	AT3G16850	3
WT.down_bir29.down	AT3G18040	3
WT.down_bir29.down	AT3G18780	3
WT.down_bir29.down	AT3G23530	3
WT.down_bir29.down	AT3G45680	3
WT.down_bir29.down	AT3G51650	3
WT.down_bir29.down	AT3G53650	3
WT.down_bir29.down	AT3G56930	3
WT.down_bir29.down	AT3G61600	3
WT.down_bir29.down	AT3G62570	3
WT.down_bir29.down	AT3G02020	3
WT.down_bir29.down	AT3G03690	3
WT.down_bir29.down	AT3G11030	3
WT.down_bir29.down	AT3G11780	3
WT.down_bir29.down	AT3G12150	3
WT.down_bir29.down	AT3G13170	3
WT.down_bir29.down	AT3G18235	3
WT.down_bir29.down	AT3G21550	3
WT.down_bir29.down	AT3G23900	3
WT.down_bir29.down	AT3G27020	3
WT.down_bir29.down	AT3G30769	3
WT.down_bir29.down	AT3G30842	3
WT.down_bir29.down	AT3G47543	3
WT.down_bir29.down	AT3G49070	3
WT.down_bir29.down	AT3G50560	3
WT.down_bir29.down	AT3G51770	3
WT.down_bir29.down	AT3G54140	3
WT.down_bir29.down	AT3G54790	3
WT.down_bir29.down	AT3G54960	3
WT.down_bir29.down	AT3G57780	3
WT.down_bir29.down	AT3G59010	3
WT.down_bir29.down	AT4G04460	3
WT.down_bir29.down	AT4G10840	3
WT.down_bir29.down	AT4G11320	3
WT.down_bir29.down	AT4G13440	3
WT.down_bir29.down	AT4G18050	3
WT.down_bir29.down	AT4G19450	3
WT.down_bir29.down	AT4G20270	3
WT.down_bir29.down	AT4G20390	3
WT.down_bir29.down	AT4G23980	3
WT.down_bir29.down	AT4G24973	3
WT.down_bir29.down	AT4G25680	3
WT.down_bir29.down	AT4G26770	3
WT.down_bir29.down	AT4G31140	3
WT.down_bir29.down	AT4G31730	3
WT.down_bir29.down	AT4G32330	3
WT.down_bir29.down	AT4G32350	3
WT.down_bir29.down	AT4G35670	3
WT.down_bir29.down	AT4G35880	3
WT.down_bir29.down	AT4G37420	3
WT.down_bir29.down	AT4G37950	3
WT.down_bir29.down	AT4G38430	3
WT.down_bir29.down	AT4G03820	3
WT.down_bir29.down	AT4G04650	3
WT.down_bir29.down	AT4G04740	3
WT.down_bir29.down	AT4G08160	3
WT.down_bir29.down	AT4G14240	3
WT.down_bir29.down	AT4G14290	3
WT.down_bir29.down	AT4G24140	3
WT.down_bir29.down	AT4G24580	3
WT.up_bir29.up	AT1G12010	4
WT.up_bir29.up	AT1G12740	4
WT.up_bir29.up	AT1G14320	4
WT.up_bir29.up	AT1G14630	4
WT.up_bir29.up	AT1G16830	4
WT.up_bir29.up	AT1G21230	4
WT.up_bir29.up	AT1G22630	4
WT.up_bir29.up	AT1G22885	4
WT.up_bir29.up	AT1G27400	4
WT.up_bir29.up	AT1G29290	4
WT.up_bir29.up	AT1G31020	4
WT.up_bir29.up	AT1G33120	4
WT.up_bir29.up	AT1G50400	4
WT.up_bir29.up	AT1G56940	4
WT.up_bir29.up	AT1G64940	4
WT.up_bir29.up	AT1G66580	4
WT.up_bir29.up	AT1G67105	4
WT.up_bir29.up	AT1G69040	4
WT.up_bir29.up	AT1G75580	4
WT.up_bir29.up	AT1G80750	4
WT.up_bir29.up	AT1G04770	4
WT.up_bir29.up	AT1G05160	4
WT.up_bir29.up	AT1G08580	4
WT.up_bir29.up	AT1G10880	4
WT.up_bir29.up	AT1G11080	4
WT.up_bir29.up	AT1G12830	4
WT.up_bir29.up	AT1G14620	4
WT.up_bir29.up	AT1G15200	4
WT.up_bir29.up	AT1G17310	4
WT.up_bir29.up	AT1G18800	4
WT.up_bir29.up	AT1G19140	4
WT.up_bir29.up	AT1G77030	4
WT.up_bir29.up	AT1G31835	4
WT.up_bir29.up	AT1G33840	4
WT.up_bir29.up	AT1G48690	4
WT.up_bir29.up	AT1G49500	4
WT.up_bir29.up	AT1G50600	4
WT.up_bir29.up	AT1G51830	4
WT.up_bir29.up	AT1G51840	4
WT.up_bir29.up	AT1G52280	4
WT.up_bir29.up	AT1G52450	4
WT.up_bir29.up	AT1G56110	4
WT.up_bir29.up	AT1G57710	4
WT.up_bir29.up	AT1G60240	4
WT.up_bir29.up	AT1G60470	4
WT.up_bir29.up	AT1G67110	4
WT.up_bir29.up	AT1G70600	4
WT.up_bir29.up	AT1G73490	4
WT.up_bir29.up	AT1G76930	4
WT.up_bir29.up	AT1G78380	4
WT.up_bir29.up	AT2G01900	4
WT.up_bir29.up	AT2G03230	4
WT.up_bir29.up	AT2G05380	4
WT.up_bir29.up	AT2G07190	4
WT.up_bir29.up	AT2G07672	4
WT.up_bir29.up	AT2G07678	4
WT.up_bir29.up	AT2G14045	4
WT.up_bir29.up	AT2G15318	4
WT.up_bir29.up	AT2G15490	4
WT.up_bir29.up	AT2G21640	4
WT.up_bir29.up	AT2G25770	4
WT.up_bir29.up	AT2G27550	4
WT.up_bir29.up	AT2G29180	4
WT.up_bir29.up	AT2G29330	4
WT.up_bir29.up	AT2G36170	4
WT.up_bir29.up	AT2G38250	4
WT.up_bir29.up	AT2G38380	4
WT.up_bir29.up	AT2G41780	4
WT.up_bir29.up	AT2G43110	4
WT.up_bir29.up	AT2G44310	4
WT.up_bir29.up	AT2G47485	4
WT.up_bir29.up	AT2G01250	4
WT.up_bir29.up	AT2G01670	4
WT.up_bir29.up	AT2G03660	4
WT.up_bir29.up	AT2G07820	4
WT.up_bir29.up	AT2G18193	4
WT.up_bir29.up	AT2G22490	4
WT.up_bir29.up	AT2G23430	4
WT.up_bir29.up	AT2G27535	4
WT.up_bir29.up	AT2G29420	4
WT.up_bir29.up	AT2G31180	4
WT.up_bir29.up	AT2G34050	4
WT.up_bir29.up	AT2G34480	4
WT.up_bir29.up	AT2G36930	4
WT.up_bir29.up	AT2G39510	4
WT.up_bir29.up	AT2G40430	4
WT.up_bir29.up	AT3G01600	4
WT.up_bir29.up	AT3G02832	4
WT.up_bir29.up	AT3G05560	4
WT.up_bir29.up	AT3G09150	4
WT.up_bir29.up	AT3G11415	4
WT.up_bir29.up	AT3G14660	4
WT.up_bir29.up	AT3G15357	4
WT.up_bir29.up	AT3G15680	4
WT.up_bir29.up	AT3G16440	4
WT.up_bir29.up	AT3G27400	4
WT.up_bir29.up	AT3G28291	4
WT.up_bir29.up	AT3G28899	4
WT.up_bir29.up	AT3G28910	4
WT.up_bir29.up	AT3G29810	4
WT.up_bir29.up	AT3G45100	4
WT.up_bir29.up	AT3G45955	4
WT.up_bir29.up	AT3G49890	4
WT.up_bir29.up	AT3G52420	4
WT.up_bir29.up	AT3G52950	4
WT.up_bir29.up	AT3G55515	4
WT.up_bir29.up	AT3G55750	4
WT.up_bir29.up	AT3G57740	4
WT.up_bir29.up	AT3G58035	4
WT.up_bir29.up	AT3G58480	4
WT.up_bir29.up	AT3G61630	4
WT.up_bir29.up	AT3G63370	4
WT.up_bir29.up	AT3G02760	4
WT.up_bir29.up	AT3G05770	4
WT.up_bir29.up	AT3G07410	4
WT.up_bir29.up	AT3G09480	4
WT.up_bir29.up	AT3G10720	4
WT.up_bir29.up	AT3G16640	4
WT.up_bir29.up	AT3G18580	4
WT.up_bir29.up	AT3G18610	4
WT.up_bir29.up	AT3G22240	4
WT.up_bir29.up	AT3G25930	4
WT.up_bir29.up	AT3G29639	4
WT.up_bir29.up	AT3G46280	4
WT.up_bir29.up	AT3G49990	4
WT.up_bir29.up	AT3G50640	4
WT.up_bir29.up	AT3G53270	4
WT.up_bir29.up	AT3G54530	4
WT.up_bir29.up	AT3G58220	4
WT.up_bir29.up	AT3G59820	4
WT.up_bir29.up	AT3G62460	4
WT.up_bir29.up	AT3G62870	4
WT.up_bir29.up	AT4G01430	4
WT.up_bir29.up	AT4G04450	4
WT.up_bir29.up	AT4G15770	4
WT.up_bir29.up	AT4G17940	4
WT.up_bir29.up	AT4G18590	4
WT.up_bir29.up	AT4G18905	4
WT.up_bir29.up	AT4G18940	4
WT.up_bir29.up	AT4G19190	4
WT.up_bir29.up	AT4G22900	4
WT.up_bir29.up	AT4G24275	4
WT.up_bir29.up	AT4G34870	4
WT.up_bir29.up	AT4G39730	4
WT.up_bir29.up	AT4G01533	4
WT.up_bir29.up	AT4G02160	4
WT.up_bir29.up	AT4G04745	4
WT.up_bir29.up	AT4G12480	4
WT.up_bir29.up	AT4G14746	4
WT.up_bir29.up	AT4G19030	4
