## Supplementary material for "Biuret inhibits Arabidopsis root growth through an active, reversible, and genetically tractable developmental response": Table S6

### Sheet: GO summary
Table S6. Detailed and annotated GO term analysis of the interception groups 1 to 4, corresponding to DEGs with specific regulation in wild-type and bir29 represented in Fig. 6 and Tab.1 .
Intercept 1
Analysis Type:	PANTHER Overrepresentation Test (Released 20240807)
Annotation Version and Release Date:	GO Ontology database DOI: 10.XXXX/zenodo.XXXXXXXX Released 2025-10-05
Analyzed List:	upload_1 (Arabidopsis thaliana)
Reference List:	Arabidopsis thaliana (all genes in database)
Test Type:	FISHER
Correction:	FDR
GO biological process complete	Arabidopsis thaliana - REFLIST (27475)	upload_1 (266)	upload_1 (expected)	upload_1 (over/under)	upload_1 (fold Enrichment)	upload_1 (raw P-value)	upload_1 (FDR)
microtubule-based movement (GO:0007018)	63	8	.61	+	13.12	1.70E-07	3.06E-04
sister chromatid segregation (GO:0000819)	41	5	.40	+	12.60	4.62E-05	3.56E-02
chromosome segregation (GO:0007059)	153	10	1.48	+	6.75	2.60E-06	2.81E-03
microtubule-based process (GO:0007017)	240	13	2.32	+	5.59	7.05E-07	9.52E-04
meiotic cell cycle (GO:0051321)	203	10	1.97	+	5.09	3.11E-05	2.80E-02
cell cycle process (GO:0022402)	457	20	4.42	+	4.52	2.52E-08	1.36E-04
cell cycle (GO:0007049)	511	20	4.95	+	4.04	1.55E-07	4.18E-04
Intercept 2
Analysis Type:	PANTHER Overrepresentation Test (Released 20240807)
Annotation Version and Release Date:	GO Ontology database DOI: 10.XXXX/zenodo.XXXXXXXX Released 2025-10-05
Analyzed List:	upload_1 (Arabidopsis thaliana)
Reference List:	Arabidopsis thaliana (all genes in database)
Test Type:	FISHER
Correction:	FDR
GO biological process complete	Arabidopsis thaliana - REFLIST (27475)	upload_1 (250)	upload_1 (expected)	upload_1 (over/under)	upload_1 (fold Enrichment)	upload_1 (raw P-value)	upload_1 (FDR)
water transport (GO:0006833)	38	5	.35	+	14.46	2.35E-05	6.35E-02
fluid transport (GO:0042044)	38	5	.35	+	14.46	2.35E-05	4.24E-02
response to oxygen-containing compound (GO:1901700)	1788	35	16.27	+	2.15	2.36E-05	3.19E-02
response to chemical (GO:0042221)	3233	59	29.42	+	2.01	1.64E-07	8.84E-04
response to stimulus (GO:0050896)	6925	93	63.01	+	1.48	2.68E-05	2.89E-02
Intercept 4
Analysis Type:	PANTHER Overrepresentation Test (Released 20240807)
Annotation Version and Release Date:	GO Ontology database DOI: 10.XXXX/zenodo.XXXXXXXX Released 2025-10-05
Analyzed List:	upload_1 (Arabidopsis thaliana)
Reference List:	Arabidopsis thaliana (all genes in database)
Test Type:	FISHER
Correction:	FDR
GO biological process complete	Arabidopsis thaliana - REFLIST (27475)	upload_1 (140)	upload_1 (expected)	upload_1 (over/under)	upload_1 (fold Enrichment)	upload_1 (raw P-value)	upload_1 (FDR)
ribosomal large subunit biogenesis (GO:0042273)	71	6	.36	+	16.58	1.71E-06	9.26E-03
ribosome biogenesis (GO:0042254)	379	11	1.93	+	5.70	4.13E-06	1.11E-02

### Sheet: GO 0007018
microtubule-based movement (GO:0007018)
ARATH|TAIR=locus=2127378|UniProtKB=Q07970	AT4G21270	Kinesin-like protein KIN-14C;KIN14C;PTN001537791;orthologs	KINESIN-LIKE PROTEIN KIN-14C-RELATED (PTHR24115:SF917)	microtubule binding motor protein(PC00156)	Arabidopsis thaliana	ATK1
ARATH|TAIR=locus=2027478|UniProtKB=F4ICA0	AT1G18550	Kinesin-like protein KIN-8A;KIN8A;PTN001190117;orthologs	KINESIN-LIKE PROTEIN (PTHR24115:SF372)	microtubule binding motor protein(PC00156)	Arabidopsis thaliana
ARATH|Gene_OrderedLocusName=At1g20060|UniProtKB=F4HR11	AT1G20060	Kinesin-like protein KIN-6;KIN6;PTN001537820;orthologs	KINESIN-LIKE PROTEIN SUBITO (PTHR24115:SF1008)	microtubule binding motor protein(PC00156)	Arabidopsis thaliana
ARATH|TAIR=locus=2207011|UniProtKB=F4IBQ9	AT1G72250	Kinesin-like protein KIN-14Q;KIN14Q;PTN000649054;orthologs	KINESIN-LIKE PROTEIN KIN-14Q (PTHR47972:SF35)	microtubule binding motor protein(PC00156)	Arabidopsis thaliana	MDKIN1
ARATH|Gene_OrderedLocusName=At3g10310|UniProtKB=F4J2M6	AT3G10310	Kinesin-like protein KIN-14L;KIN14L;PTN000649024;orthologs	KINESIN-LIKE PROTEIN KIN-14L (PTHR47972:SF4)	microtubule binding motor protein(PC00156)	Arabidopsis thaliana
ARATH|TAIR=locus=2097184|UniProtKB=F4J1U4	AT3G44050	Kinesin-like protein KIN-12E;KIN12E;PTN000649822;orthologs	KINESIN-LIKE PROTEIN KIN-12E (PTHR37739:SF14)		Arabidopsis thaliana
ARATH|TAIR=locus=2014069|UniProtKB=Q8S905	AT1G18370	Kinesin-like protein KIN-7A;KIN7A;PTN000649897;orthologs	KINESIN-LIKE PROTEIN KIN-7A (PTHR47968:SF23)		Arabidopsis thaliana	HIK
ARATH|TAIR=locus=2065505|UniProtKB=F4IIS5	AT2G28620	Kinesin-like protein KIN-5A;KIN5A;PTN000649347;orthologs	KINESIN-LIKE PROTEIN KIN-5A (PTHR47970:SF1)	microtubule binding motor protein(PC00156)	Arabidopsis thaliana	RSW7

### Sheet: GO 0051321
meiotic cell cycle (GO:0051321)
ARATH|TAIR=locus=2075402|UniProtKB=Q9M8T5	AT3G02930	WEB family protein At3g02930, chloroplastic;At3g02930;PTN000570348;orthologs	WEB FAMILY PROTEIN (PTHR23160:SF16)	actin binding motor protein(PC00040)	Arabidopsis thaliana
ARATH|TAIR=locus=2127378|UniProtKB=Q07970	AT4G21270	Kinesin-like protein KIN-14C;KIN14C;PTN001537791;orthologs	KINESIN-LIKE PROTEIN KIN-14C-RELATED (PTHR24115:SF917)	microtubule binding motor protein(PC00156)	Arabidopsis thaliana
ARATH|TAIR=locus=505006169|UniProtKB=B7SY83	AT1G34355	FHA domain-containing protein PS1;PS1;PTN000502369;orthologs	FHA DOMAIN-CONTAINING PROTEIN PS1 (PTHR22593:SF8)		Arabidopsis thaliana
ARATH|TAIR=locus=2007248|UniProtKB=Q9C701	AT1G49910	Mitotic checkpoint protein BUB3.2;BUB3.2;PTN000103931;orthologs	MITOTIC CHECKPOINT PROTEIN BUB3.2 (PTHR10971:SF32)	RNA metabolism protein(PC00031)	Arabidopsis thaliana
ARATH|TAIR=locus=2088664|UniProtKB=Q08891	AT3G11980	Fatty acyl-CoA reductase 2, chloroplastic;FAR2;PTN002251870;orthologs	FATTY ACYL-COA REDUCTASE CG8306-RELATED (PTHR11011:SF45)		Arabidopsis thaliana
ARATH|TAIR=locus=2119832|UniProtKB=O49432	AT4G20050	Polygalacturonase QRT3;QRT3;PTN002142794;orthologs	POLYGALACTURONASE QRT3 (PTHR33928:SF7)		Arabidopsis thaliana
ARATH|TAIR=locus=2075954|UniProtKB=A0A1I9LT08	AT3G44960	Shugoshin;At3g44960;PTN002856059;orthologs	SHUGOSHIN (PTHR34373:SF8)		Arabidopsis thaliana
ARATH|TAIR=locus=2076201|UniProtKB=P30182	AT3G23890	DNA topoisomerase 2;TOP2;PTN000018997;orthologs	DNA TOPOISOMERASE 2 (PTHR10169:SF38)	DNA metabolism protein(PC00009)	Arabidopsis thaliana
ARATH|TAIR=locus=2084430|UniProtKB=Q9M350	AT3G53760	Gamma-tubulin complex component 4;GCP4;PTN000447319;orthologs	GAMMA-TUBULIN COMPLEX COMPONENT 4 (PTHR19302:SF27)	non-motor microtubule binding protein(PC00166)	Arabidopsis thaliana
ARATH|TAIR=locus=2091211|UniProtKB=Q9LJN8	AT3G19590	Mitotic checkpoint protein BUB3.1;BUB3.1;PTN000103933;orthologs	MITOTIC CHECKPOINT PROTEIN BUB3 (PTHR10971:SF5)	RNA metabolism protein(PC00031)	Arabidopsis thaliana

### Sheet: GO 0000819
sister chromatid segregation (GO:0000819)
ARATH|TAIR=locus=2060273|UniProtKB=Q564K3	AT2G32590	Condensin complex subunit 2;CAPH;PTN000318785;orthologs	CONDENSIN COMPLEX SUBUNIT 2 (PTHR13108:SF9)		Arabidopsis thaliana
ARATH|TAIR=locus=2027478|UniProtKB=F4ICA0	AT1G18550	Kinesin-like protein KIN-8A;KIN8A;PTN001190117;orthologs	KINESIN-LIKE PROTEIN (PTHR24115:SF372)	microtubule binding motor protein(PC00156)	Arabidopsis thaliana
ARATH|TAIR=locus=2075954|UniProtKB=A0A1I9LT08	AT3G44960	Shugoshin;At3g44960;PTN002856059;orthologs	SHUGOSHIN (PTHR34373:SF8)		Arabidopsis thaliana
ARATH|TAIR=locus=2076201|UniProtKB=P30182	AT3G23890	DNA topoisomerase 2;TOP2;PTN000018997;orthologs	DNA TOPOISOMERASE 2 (PTHR10169:SF38)	DNA metabolism protein(PC00009)	Arabidopsis thaliana
ARATH|TAIR=locus=2065505|UniProtKB=F4IIS5	AT2G28620	Kinesin-like protein KIN-5A;KIN5A;PTN000649347;orthologs	KINESIN-LIKE PROTEIN KIN-5A (PTHR47970:SF1)	microtubule binding motor protein(PC00156)	Arabidopsis thaliana

### Sheet: GO 1901700
response to oxygen-containing compound (GO:1901700)
ARATH|TAIR=locus=2060405|UniProtKB=Q8GSA7	AT2G22300	Calmodulin-binding transcription activator 3;CAMTA3;PTN000596601;orthologs	CALMODULIN-BINDING TRANSCRIPTION ACTIVATOR 3 (PTHR23335:SF30)	DNA-binding transcription factor(PC00218)	Arabidopsis thaliana
ARATH|TAIR=locus=2077031|UniProtKB=Q8L471	AT3G22550	FCS-Like Zinc finger 8;FLZ8;PTN002098580;orthologs	FCS-LIKE ZINC FINGER 8 (PTHR46443:SF21)		Arabidopsis thaliana
ARATH|TAIR=locus=2018531|UniProtKB=Q8LD98	AT1G65690	NDR1_HIN1-like protein 6;NHL6;PTN001275117;orthologs	NDR1_HIN1-LIKE PROTEIN 6 (PTHR31852:SF1)		Arabidopsis thaliana
ARATH|TAIR=locus=2017557|UniProtKB=Q9C8I6	AT1G51800	LRR receptor-like serine_threonine-protein kinase IOS1;IOS1;PTN000701697;orthologs	LRR RECEPTOR-LIKE SERINE_THREONINE-KINASE-RELATED (PTHR45631:SF144)		Arabidopsis thaliana
ARATH|TAIR=locus=2090552|UniProtKB=F4J573	AT3G17520	Late embryogenesis abundant protein (LEA) family protein;At3g17520;PTN008232979;orthologs	LATE EMBRYOGENESIS ABUNDANT PROTEIN (LEA) FAMILY PROTEIN (PTHR47372:SF5)		Arabidopsis thaliana
ARATH|TAIR=locus=2194709|UniProtKB=Q84JP5	AT1G78170	E3 ubiquitin-protein ligase;At1g78170;PTN002308367;orthologs	E3 UBIQUITIN-PROTEIN LIGASE (PTHR14791:SF53)		Arabidopsis thaliana
ARATH|TAIR=locus=2061773|UniProtKB=P43287	AT2G37170	Aquaporin PIP2-2;PIP2-2;PTN001452412;orthologs	AQUAPORIN PIP2-2-RELATED (PTHR45687:SF75)		Arabidopsis thaliana
ARATH|TAIR=locus=2040799|UniProtKB=O80783	AT2G34340	At2g34340;At2g34340;PTN002101612;orthologs	SENESCENCE REGULATOR (PTHR33083:SF49)		Arabidopsis thaliana
ARATH|TAIR=locus=505006096|UniProtKB=Q9SRX5	AT1G02816	F22D16.19 protein;F22D16.19;PTN001270970;orthologs	F22D16.19 PROTEIN (PTHR31676:SF156)		Arabidopsis thaliana
ARATH|TAIR=locus=2024603|UniProtKB=O48538	AT1G64060	Respiratory burst oxidase homolog protein F;RBOHF;PTN000239930;orthologs	SUPEROXIDE-GENERATING NADPH OXIDASE HEAVY CHAIN SUBUNIT A (PTHR11972:SF153)	oxidase(PC00175)	Arabidopsis thaliana
ARATH|TAIR=locus=2024675|UniProtKB=Q9SRX9	AT1G02860	E3 ubiquitin-protein ligase NLA;NLA;PTN001495418;orthologs	E3 UBIQUITIN-PROTEIN LIGASE NLA (PTHR46764:SF1)	ubiquitin-protein ligase(PC00234)	Arabidopsis thaliana
ARATH|Gene_OrderedLocusName=At4g15920|UniProtKB=Q84WN3	AT4G15920	Bidirectional sugar transporter SWEET17;SWEET17;PTN000082462;orthologs	BIDIRECTIONAL SUGAR TRANSPORTER SWEET17 (PTHR10791:SF120)		Arabidopsis thaliana
ARATH|TAIR=locus=2050544|UniProtKB=O64883	AT2G44490	Beta-glucosidase 26, peroxisomal;BGLU26;PTN000039729;orthologs	BETA-GLUCOSIDASE 26, PEROXISOMAL (PTHR10353:SF226)	glycosidase(PC00110)	Arabidopsis thaliana
ARATH|TAIR=locus=2050649|UniProtKB=Q06611	AT2G45960	Aquaporin PIP1-2;PIP1-2;PTN001057979;orthologs	AQUAPORIN PIP1-2 (PTHR45687:SF45)		Arabidopsis thaliana
ARATH|TAIR=locus=2047007|UniProtKB=A0A1P8AYM3	AT2G21210	SAUR-like auxin-responsive protein family;SAUR6;PTN002841013;orthologs	SAUR-LIKE AUXIN-RESPONSIVE PROTEIN FAMILY (PTHR31929:SF162)		Arabidopsis thaliana
ARATH|TAIR=locus=2060529|UniProtKB=Q39096	AT2G41430	Protein EARLY RESPONSIVE TO DEHYDRATION 15;ERD15;PTN002138526;orthologs	PROTEIN EARLY RESPONSIVE TO DEHYDRATION 15 (PTHR33790:SF10)		Arabidopsis thaliana
ARATH|TAIR=locus=2117939|UniProtKB=Q8LAA6	AT4G23400	Probable aquaporin PIP1-5;PIP1-5;PTN000440924;orthologs	AQUAPORIN PIP1-5-RELATED (PTHR45687:SF36)		Arabidopsis thaliana
ARATH|TAIR=locus=2077828|UniProtKB=Q9C9Z3	AT3G08630	Protein RETICULATA-RELATED 2, chloroplastic;RER2;PTN001269711;orthologs	PROTEIN RETICULATA-RELATED 2, CHLOROPLASTIC-RELATED (PTHR31620:SF15)		Arabidopsis thaliana
ARATH|TAIR=locus=2197249|UniProtKB=Q8RXD5	AT1G73260	Kunitz trypsin inhibitor 4;KTI4;PTN002104096;orthologs	KUNITZ TRYPSIN INHIBITOR 4 (PTHR33107:SF12)	protease inhibitor(PC00191)	Arabidopsis thaliana
ARATH|TAIR=locus=2016109|UniProtKB=Q94CE4	AT1G70410	Beta carbonic anhydrase 4;BCA4;PTN000108504;orthologs	BETA CARBONIC ANHYDRASE 4 (PTHR11002:SF78)	dehydratase(PC00091)	Arabidopsis thaliana
ARATH|TAIR=locus=2084031|UniProtKB=P43286	AT3G53420	Aquaporin PIP2-1;PIP2-1;PTN000440897;orthologs	AQUAPORIN PIP2-1 (PTHR45687:SF73)		Arabidopsis thaliana
ARATH|TAIR=locus=2137599|UniProtKB=P46604	AT4G37790	Homeobox-leucine zipper protein HAT22;HAT22;PTN000675650;orthologs	HOMEOBOX-LEUCINE ZIPPER PROTEIN HAT22 (PTHR45714:SF74)		Arabidopsis thaliana
ARATH|TAIR=locus=2058827|UniProtKB=F4IRB4	AT2G02820	Transcription factor MYB88;MYB88;PTN000067924;orthologs	TRANSCRIPTION FACTOR MYB88 (PTHR45614:SF135)	homeodomain transcription factor(PC00119)	Arabidopsis thaliana
ARATH|TAIR=locus=2084081|UniProtKB=Q9LFH0	AT3G53480	ABC transporter G family member 37;ABCG37;PTN000443597;orthologs	ABC TRANSPORTER G FAMILY MEMBER 37 (PTHR19241:SF621)	ATP-binding cassette (ABC) transporter(PC00003)	Arabidopsis thaliana
ARATH|TAIR=locus=2030086|UniProtKB=Q8LAH7	AT1G76680	12-oxophytodienoate reductase 1;OPR1;PTN001486142;orthologs	NADPH DEHYDROGENASE 2-RELATED (PTHR22893:SF91)	oxidoreductase(PC00176)	Arabidopsis thaliana
ARATH|TAIR=locus=504955770|UniProtKB=Q9LJR2	AT3G15356	Lectin-like protein LEC;LEC;PTN000791419;orthologs	LECTIN-LIKE PROTEIN LEC (PTHR32401:SF34)		Arabidopsis thaliana
ARATH|TAIR=locus=2005504|UniProtKB=O22287	AT2G39770	Mannose-1-phosphate guanylyltransferase 1;CYT1;PTN000500935;orthologs	MANNOSE-1-PHOSPHATE GUANYLTRANSFERASE BETA (PTHR22572:SF15)	transferase(PC00220)	Arabidopsis thaliana
ARATH|TAIR=locus=2040751|UniProtKB=O80944	AT2G37760	Aldo-keto reductase family 4 member C8;AKR4C8;PTN002620811;orthologs	ALDO-KETO REDUCTASE FAMILY 4 MEMBER C8 (PTHR11732:SF414)	reductase(PC00198)	Arabidopsis thaliana
ARATH|TAIR=locus=2074723|UniProtKB=Q9C773	AT3G11280	Duplicated homeodomain-like superfamily protein;F11B9.1;PTN002377329;orthologs	DUPLICATED HOMEODOMAIN-LIKE SUPERFAMILY PROTEIN (PTHR44042:SF6)		Arabidopsis thaliana
ARATH|TAIR=locus=2029491|UniProtKB=Q8H1E4	AT1G78080	Ethylene-responsive transcription factor RAP2-4;RAP2-4;PTN000782485;orthologs	ETHYLENE-RESPONSIVE TRANSCRIPTION FACTOR RAP2-4 (PTHR31657:SF89)	DNA-binding transcription factor(PC00218)	Arabidopsis thaliana

### Sheet: GO 0006833
water transport (GO:0006833)
ARATH|TAIR=locus=2061773|UniProtKB=P43287	AT2G37170	Aquaporin PIP2-2;PIP2-2;PTN001452412;orthologs	AQUAPORIN PIP2-2-RELATED (PTHR45687:SF75)		Arabidopsis thaliana
ARATH|TAIR=locus=2050649|UniProtKB=Q06611	AT2G45960	Aquaporin PIP1-2;PIP1-2;PTN001057979;orthologs	AQUAPORIN PIP1-2 (PTHR45687:SF45)		Arabidopsis thaliana
ARATH|TAIR=locus=2117939|UniProtKB=Q8LAA6	AT4G23400	Probable aquaporin PIP1-5;PIP1-5;PTN000440924;orthologs	AQUAPORIN PIP1-5-RELATED (PTHR45687:SF36)		Arabidopsis thaliana
ARATH|TAIR=locus=2084031|UniProtKB=P43286	AT3G53420	Aquaporin PIP2-1;PIP2-1;PTN000440897;orthologs	AQUAPORIN PIP2-1 (PTHR45687:SF73)		Arabidopsis thaliana
ARATH|TAIR=locus=2130883|UniProtKB=Q41975	AT4G17340	Probable aquaporin TIP2-2;TIP2-2;PTN000440933;orthologs	AQUAPORIN TIP2-3-RELATED (PTHR45665:SF37)		Arabidopsis thaliana

### Sheet: GO 0042273
ribosomal large subunit biogenesis (GO:0042273)
ARATH|TAIR=locus=2130704|UniProtKB=Q6NM52	AT4G15770	60S ribosome subunit biogenesis protein NIP7 homolog;DL3925W;PTN001158575;orthologs	60S RIBOSOME SUBUNIT BIOGENESIS PROTEIN NIP7 HOMOLOG (PTHR23415:SF4)	scaffold/adaptor protein(PC00226)	Arabidopsis thaliana
ARATH|TAIR=locus=2038741|UniProtKB=P60040	AT2G01250	Large ribosomal subunit protein uL30y;RPL7B;PTN000162943;orthologs	LARGE RIBOSOMAL SUBUNIT PROTEIN UL30Y (PTHR11524:SF55)	ribosomal protein(PC00202)	Arabidopsis thaliana
ARATH|TAIR=locus=2081715|UniProtKB=Q9LZH9	AT3G62870	Large ribosomal subunit protein eL8y;RPL7AB;PTN001500054;orthologs	LARGE RIBOSOMAL SUBUNIT PROTEIN EL8 (PTHR23105:SF1)	ribosomal protein(PC00202)	Arabidopsis thaliana
ARATH|TAIR=locus=2061898|UniProtKB=O22892	AT2G40430	Ribosome biogenesis protein NOP53;At2g40430;PTN000368236;orthologs	RIBOSOME BIOGENESIS PROTEIN NOP53 (PTHR14211:SF7)		Arabidopsis thaliana
ARATH|TAIR=locus=2078991|UniProtKB=P51422	AT3G55750	Large ribosomal subunit protein eL33x;RPL35AD;PTN000096869;orthologs	LARGE RIBOSOMAL SUBUNIT PROTEIN EL33X-RELATED (PTHR10902:SF34)	ribosomal protein(PC00202)	Arabidopsis thaliana
ARATH|TAIR=locus=2025817|UniProtKB=Q9SAI5	AT1G80750	Large ribosomal subunit protein uL30z;RPL7A;PTN000162936;orthologs	LARGE RIBOSOMAL SUBUNIT PROTEIN UL30Z (PTHR11524:SF36)	ribosomal protein(PC00202)	Arabidopsis thaliana
