## Supplementary material for "Biuret inhibits Arabidopsis root growth through an active, reversible, and genetically tractable developmental response": Table S7

### Sheet: DEGs WT up log2FC>1
	WT_C_R1	WT_Biu_R1	bir29_C_R1	bir29_Biu_R1	WT_C_R2	WT_Biu_R2	bir29_C_R2	bir29_Biu_R2	WT_C_R3	WT_Biu_R3	bir29_C_R3	bir29_Biu_R3	FC.WT	FC.bir29
AT1G12010	1.2637	4.40666	1.4195	2.42061	1.86809	4.74685	2.26815	3.14758	1.51533	3.79247	2.09852	2.7381	1.49032	0.54217
AT1G67105	1.51658	5.50313	1.54048	3.26662	1.71877	5.89761	1.68434	3.37913	1.16141	5.74085	1.79842	3.75861	1.98119	1.05079
AT1G77030	1.19509	4.14612	0.79386	1.4352	1.07385	5.42394	0.72985	1.51918	1.0037	2.76984	1.94358	1.81888	1.86522	0.60542
AT1G33840	0.81804	2.58467	1.08282	1.1421	0.94998	2.80182	0.76693	0.86709	0.83872	3.32942	0.91251	1.40063	1.73638	0.29071
AT1G57710	1.19826	4.43183	1.09836	2.45321	1.22426	5.58754	1.17394	1.99812	1.23706	3.50646	1.25515	2.36128	1.86012	0.9461
AT2G29330	2.06663	3.71817	2.43431	3.52435	2.25364	4.49104	2.28657	3.21206	1.86126	4.1612	2.14879	3.52074	1.00094	0.57884
AT2G41100	1.04398	4.79015	2.26795	2.90693	1.37554	2.3527	1.63382	1.60331	1.82165	3.27363	2.54173	1.82908	1.27265	-0.04793
AT3G01600	1.31344	3.4893	1.69559	2.03477	1.48435	2.72369	1.50473	1.53858	1.27254	3.33536	1.4918	1.55002	1.22515	0.1168
AT3G28899	0.90816	1.8866	0.74613	1.05607	0.95616	2.37226	0.72481	0.92887	0.5517	2.21521	0.86972	0.85666	1.45706	0.27908
AT3G05770	1.35342	2.10016	1.19325	1.39464	1.50058	3.59028	1.12876	1.23105	1.38192	3.85126	1.01518	0.9834	1.12371	0.10142
AT3G29639	1.23855	1.9879	1.1265	1.66848	1.24463	3.14314	1.32069	1.32064	0.90994	3.00389	1.58486	1.54272	1.24736	0.17592
AT3G62460	1.14388	3.30361	2.31703	2.92112	1.53164	3.29203	2.00988	2.9638	1.73883	3.45596	2.07924	3.0091	1.20833	0.47595
AT4G04223	1.78371	4.91176	5.26808	5.2812	2.07456	4.67548	5.28241	5.29046	1.56111	4.15217	4.98275	4.21306	1.34832	-0.07876
AT4G18940	0.94771	1.63499	1.34523	1.43867	1.15807	2.4377	0.98749	1.31673	0.99384	2.882	1.06297	1.59565	1.13218	0.36602
AT4G12480	2.8469	6.72606	2.54477	3.68437	3.82353	7.46615	2.1997	4.78283	3.81292	7.06849	3.02121	4.68722	1.03211	0.76268

### Sheet: DEGs WT down log2FC<-1
	WT_C_R1	WT_Biu_R1	bir29_C_R1	bir29_Biu_R1	WT_C_R2	WT_Biu_R2	bir29_C_R2	bir29_Biu_R2	WT_C_R3	WT_Biu_R3	bir29_C_R3	bir29_Biu_R3	FC.WT	FC.bir29
AT1G63600	5.34107	1.5379	2.35985	1.52919	3.34479	1.12674	1.35667	1.378	3.44227	1.8496	2.25253	1.66654	-1.42069	-0.346036
AT2G33790	6.1601	3.05617	6.32217	4.72885	6.07678	2.17732	6.2055	5.15303	5.77694	2.1591	6.30097	4.30565	-1.30396	-0.412134
AT3G16390	3.36632	1.08111	3.24328	1.65412	3.7963	1.57961	2.82045	2.16005	3.46908	0.891246	3.34971	1.47047	-1.62145	-0.848001
AT3G53650	2.85668	1.73927	2.90082	2.81533	3.819	1.53212	2.77022	2.57001	3.17002	1.5645	3.07336	2.54273	-1.01744	-0.141607

### Sheet: DEGs bir29 up log2FC>1
	WT_C_R1	WT_Biu_R1	bir29_C_R1	bir29_Biu_R1	WT_C_R2	WT_Biu_R2	bir29_C_R2	bir29_Biu_R2	WT_C_R3	WT_Biu_R3	bir29_C_R3	bir29_Biu_R3	FC.WT	FC.bir29
AT1G67105	1.51658	5.50313	1.54048	3.26662	1.71877	5.89761	1.68434	3.37913	1.16141	5.74085	1.79842	3.75861	1.98119	1.05079
AT2G03230	1.0863	1.63309	1.3561	3.22285	1.21702	1.20678	1.20013	3.00127	1.1532	1.00713	1.24208	2.3596	0.126869	1.16568
AT2G21640	1.42385	1.5371	2.16023	5.11893	1.15993	1.72947	1.66749	4.3552	1.08418	0.896644	2.42414	4.76129	0.137572	1.2012
AT3G54530	1.08627	1.51969	1.80417	2.51136	0.979695	1.63668	0.982033	3.19956	0.947742	1.37185	1.6168	3.32968	0.586105	1.07447

### Sheet: DEGs bir29 up log2FC<-1
	WT_C_R1	WT_Biu_R1	bir29_C_R1	bir29_Biu_R1	WT_C_R2	WT_Biu_R2	bir29_C_R2	bir29_Biu_R2	WT_C_R3	WT_Biu_R3	bir29_C_R3	bir29_Biu_R3	FC.WT	FC.bir29
na
