## Supplementary material for "Biuret inhibits Arabidopsis root growth through an active, reversible, and genetically tractable developmental response": Table S8

### Sheet: Feuil1
Table S8. Statistical analysis of data from the genetic screening of the 38 preselected lines.
For each one of the two concentrations of biuret (1mM and 2mM) the name of the genotype line, number of individuals analysed, the mean PR length, the SD, the difference in lengh with the control line (WT Col-0), the adjust p-value from the ANOVA analysis of variance and Tukey multi comparaision test are indicated.
	1mM Biuret Analysis						2mM Biuret Analysis
Genotype	Number of values	Mean PR lengh (cm)	SD	Mean Diff with Col-0	Adjusted P Value	Summary	Number of values	Mean	SD	Mean Diff with Col-0	Adjusted P Value	Summary
Col-0	46	1.434	0.216	0	NA	NA	40	0.564	0.11	0	NA	NA
BIR1-1	NA	NA	NA	NA	NA	NA	50	0.564	0.101	0	>0,9999	ns
BIR1-2	37	1.627	0.261	-0.192	0.981	ns	43	0.575	0.109	-0.011	>0,9999	ns
BIR1-3	46	1.615	0.305	-0.18	0.983	ns	34	0.586	0.123	-0.023	>0,9999	ns
BIR1-4	39	1.398	0.36	0.037	>0,9999	ns	34	0.544	0.122	0.019	>0,9999	ns
BIR1-5	39	1.805	0.233	-0.371	0.014	*	46	0.631	0.113	-0.068	0.943	ns
BIR1-6	41	1.755	0.356	-0.321	0.091	ns	42	0.638	0.087	-0.075	0.869	ns
BIR1-7	46	1.599	0.266	-0.165	0.996	ns	43	0.564	0.178	-0.001	>0,9999	ns
BIR1-9	37	1.542	0.363	-0.107	>0,9999	ns	43	0.562	0.115	0.002	>0,9999	ns
BIR1-10	51	1.33	0.303	0.105	>0,9999	ns	32	0.548	0.147	0.016	>0,9999	ns
BIR1-12	39	1.402	0.319	0.032	>0,9999	ns	40	0.528	0.149	0.036	>0,9999	ns
BIR1-13	37	1.517	0.349	-0.083	>0,9999	ns	38	0.593	0.094	-0.029	>0,9999	ns
BIR1-14	37	1.513	0.548	-0.079	>0,9999	ns	27	0.575	0.103	-0.012	>0,9999	ns
BIR1-15	38	1.522	0.574	-0.088	>0,9999	ns	31	0.481	0.099	0.082	0.844	ns
BIR1-16	41	1.315	0.241	0.12	>0,9999	ns	40	0.552	0.075	0.012	>0,9999	ns
BIR1-17	41	1.708	0.506	-0.273	0.378	ns	36	0.54	0.109	0.023	>0,9999	ns
BIR1-18	40	1.302	0.254	0.132	>0,9999	ns	31	0.407	0.085	0.157	0.001	***
BIR1-19	50	1.215	0.355	0.22	0.774	ns	38	0.464	0.095	0.099	0.292	ns
BIR1-20	51	1.375	0.353	0.06	>0,9999	ns	42	0.509	0.069	0.054	0.999	ns
BIR1-22	49	1.503	0.383	-0.068	>0,9999	ns	42	0.534	0.091	0.029	>0,9999	ns
BIR1-23	70	1.805	0.413	-0.371	0.001	***	63	0.437	0.109	0.127	0.002	**
BIR1-24	62	1.441	0.37	-0.007	>0,9999	ns	66	0.557	0.119	0.007	>0,9999	ns
BIR1-26	62	1.866	0.401	-0.431	<0,0001	****	57	0.64	0.131	-0.077	0.7	ns
BIR1-27	62	2.199	0.564	-0.765	<0,0001	****	49	0.655	0.123	-0.092	0.341	ns
BIR1-29	51	2.277	0.591	-0.843	<0,0001	****	60	1.401	0.364	-0.837	<0,0001	****
BIR1-30	57	1.754	0.414	-0.319	0.034	*	52	0.618	0.132	-0.054	0.997	ns
BIR1-32	65	1.663	0.336	-0.228	0.556	ns	67	0.642	0.119	-0.078	0.572	ns
BIR1-35	57	1.465	0.323	-0.03	>0,9999	ns	53	0.521	0.081	0.043	>0,9999	ns
BIR1-36	54	2.044	0.411	-0.61	<0,0001	****	51	0.567	0.112	-0.004	>0,9999	ns
BIR1-37	60	1.642	0.361	-0.208	0.799	ns	64	0.596	0.121	-0.032	>0,9999	ns
BIR1-38	45	1.732	0.564	-0.298	0.155	ns	49	0.658	0.113	-0.094	0.272	ns
BIR1-39	61	1.639	0.415	-0.205	0.817	ns	60	0.625	0.168	-0.061	0.97	ns
BIR1-41	55	1.647	0.571	-0.213	0.793	ns	49	0.586	0.114	-0.023	>0,9999	ns
BIR1-42	54	1.477	0.34	-0.043	>0,9999	ns	56	0.559	0.112	0.005	>0,9999	ns
BIR1-43	63	1.569	0.448	-0.135	1	ns	54	0.62	0.138	-0.057	0.993	ns
BIR1-44	51	1.757	0.452	-0.322	0.043	*	42	0.584	0.097	-0.021	>0,9999	ns
BIR1-45	58	1.42	0.502	0.014	>0,9999	ns	46	0.571	0.133	-0.008	>0,9999	ns
BIR1-46	58	1.695	0.424	-0.261	0.29	ns	50	0.62	0.095	-0.057	0.995	ns
BIR1-47	59	1.519	0.322	-0.084	>0,9999	ns	43	0.56	0.163	0.003	>0,9999	ns
